# Alternative hydrogen uptake pathways suppress methane production in ruminants

**DOI:** 10.1101/486894

**Authors:** Chris Greening, Renae Geier, Cecilia Wang, Laura C. Woods, Sergio E. Morales, Michael J. McDonald, Rowena Rushton-Green, Xochitl C. Morgan, Satoshi Koike, Sinead C. Leahy, William J. Kelly, Isaac Cann, Graeme T. Attwood, Gregory M. Cook, Roderick I. Mackie

## Abstract

Farmed ruminants are the largest source of anthropogenic methane emissions globally. The methanogenic archaea responsible for these emissions use molecular hydrogen (H_2_), produced during bacterial and eukaryotic carbohydrate fermentation, as their primary energy source. In this work, we used comparative genomic, metatranscriptomic, and co-culture-based approaches to gain a system-wide understanding of the organisms and pathways responsible for ruminal H_2_ metabolism. Two thirds of sequenced rumen bacterial and archaeal genomes encode enzymes that catalyze H_2_ production or consumption, including 26 distinct hydrogenase subgroups. Metatranscriptomic analysis confirmed that these hydrogenases are differentially expressed in sheep rumen. Electron-bifurcating [FeFe]-hydrogenases from carbohydrate-fermenting Clostridia (e.g. *Ruminococcus*) accounted for half of all hydrogenase transcripts. Various H_2_ uptake pathways were also expressed, including methanogenesis (*Methanobrevibacter*), fumarate reduction and nitrate ammonification (*Selenomonas*), and acetogenesis (*Blautia*). Whereas methanogenesis predominated in high methane yield sheep, alternative uptake pathways were significantly upregulated in low methane yield sheep. Complementing these findings, we observed significant differential expression and activity of the hydrogenases of the hydrogenogenic cellulose fermenter *Ruminococcus albus* and the hydrogenotrophic fumarate reducer *Wolinella succinogenes* in co-culture compared to pure culture. We conclude that H_2_ metabolism is a more complex and widespread trait among rumen microorganisms than previously recognized. There is evidence that alternative hydrogenotrophs, including acetogens and selenomonads, can prosper in the rumen and effectively compete with methanogens for H_2_ in low methane yield ruminants. Strategies to increase flux through alternative H_2_ uptake pathways, including animal selection, dietary supplementation, and methanogenesis inhibitors, may lead to sustained methane mitigation.
