## Supplementary material for "Alternative hydrogen uptake pathways suppress methane production in ruminants"

### Sheet: Sheet1
Sample pair	Methane yield rank	Sheep tag	Sampling date	Methane group	Average CH4/kg DMI
L01	1	1494	28.06.11	Low	10.0303
L02	2	1283	28.06.11	Low	10.3748
L03	4	1435	13.06.11	Low	11.3791
L04	5	1494	13.06.11	Low	11.4832
L05	6	1265	28.06.11	Low	11.7827
L06	7	1435	28.06.11	Low	11.9136
L07	8	1283	13.06.11	Low	12.2257
L08	10	1265	13.06.11	Low	12.352
L09	12	1363	13.06.11	Switch	12.4944
L10	13	1111	13.06.11	Switch	12.5568
H01	33	1234	28.06.11	High	14.714
H02	34	1111	28.06.11	Switch	14.9234
H03	36	1363	28.06.11	Switch	15.1082
H04	38	1174	13.06.11	High	15.55
H05	39	1234	13.06.11	High	15.6154
H06	42	1586	13.06.11	High	15.7176
H07	43	1586	28.06.11	High	15.8363
H08	44	1333	28.06.11	High	16.1382
H09	45	1174	28.06.11	High	16.3215
H10	46	1333	13.06.11	High	16.9141
