## Supplementary material for "Alternative hydrogen uptake pathways suppress methane production in ruminants"

### Sheet: Base medium
Solid components	Final concentration (g/L)
Sodium acetate trihydrate	4.15
Yeast extract	2
Tryptone	2
Sodium fumarate dibasic	8
Cellobiose	5
Sodium bicarbonate	2.5
Cysteine hydrochloride	0.5
Sodium sulfide nonahydrate	0.5
Solutions	Final concentration (ml/L)
Mineral solution 1	50
Mineral solution 2	50
Trace minerals solution	5
Wolin’s trace metals solution	5
Coenzyme M (1mg/ml)	0.1
Resazurin (0.1% w/v)	1
Volatile fatty acid solution	20
Trace vitamins solution	10
Adjust to pH 7.9

### Sheet: Mineral solution 1
Compound	Final concentration (g/L)
K2HPO4	6

### Sheet: Mineral solution 2
Compound	Final concentration (g/L)
KH2PO4	6
(NH4)2SO4	6
NaCl	12
MgSO4-7H2O	2.6
CaCl2-2H2O	0.016

### Sheet: Trace metals solution
Compound	Final concentration (g/L)
N(CH2CO2H)3	1.5
MgSO4-7H2O	3
MnSO4-H2O	0.4424
NaCl	1
FeSO4-7H2O	0.1
CoCl2-6H2O	0.1833
CaCl2-2H2O	0.1
ZnSO4-7H2O	0.1781
CuSO4-5H2O	0.01
AlK(SO4)2-12H2O	0.01837
H3BO4	0.01
Na2MoO4-2H2O	0.01

### Sheet: Wolin's trace metals solution
Compound	Final concentration (g/L)
EDTA disodium salt	0.5
MgSO4-7H2O	3
MnSO4-H2O	0.5
NaCl	1
CaCl2-2H2O	0.1
CoCl2-6H2O	0.1
ZnSO4-7H2O	0.1
FeSO4-7H2O	0.1
CuSO4-5H2O	0.01
NaMoO4-2H2O	0.01
NaSeO4	0.01
NaWO4-2H2O	0.01

### Sheet: Trace vitamins solution
Compound	Final concentration (g/L)
Biotin	0.002
Folic acid	0.002
Pyridoxine hydrochloride	0.01
Thiamine hydrochloride	0.005
Riboflavin	0.005
Nicotinic acid	0.005
DL-calcium pantothenate	0.005
Cyanocobalamin	0.0001
p-aminobenzoic acid	0.005
Lipoic acid	0.005

### Sheet: Volatile fatty acid solution
Compound	Final concentration (g/L)
0.2 M NaOH	700
Propionic acid	6
Butyric acid	3.68
2-methyl butyric acid	0.94
Valeric acid	1.1
Isobutyric acid	1.1
Isovaleric acid	1.1
Acetic acid	13.7
Phenylpropionic acid	3.75
Phenylacetic acid	3.4
After adding all components, adjust to 1L and pH=7.5.
